# A familial Alzheimer’s disease-like mutation in the zebrafish *presenilin 1* gene affects brain energy production

**DOI:** 10.1101/542134

**Authors:** Morgan Newman, Nhi Hin, Stephen Pederson, Michael Lardelli

**Author notes:** Equal first authors (Morgan Newman, Nhi Hin). **Address for all authors:** University of Adelaide School of Biological Sciences Department of Molecular and Biomedical Sciences North Terrace, Adelaide, SA 5005 Australia.

## Abstract

To prevent or ameliorate Alzheimer’s disease (AD) we must understand its molecular basis. AD develops over decades but detailed molecular analysis of AD brains is limited to postmortem tissue where the stresses initiating the disease may be obscured by compensatory responses and neurodegenerative processes. Rare, dominant mutations in a small number of genes, but particularly the gene *PRESENILIN 1* (*PSEN1*), drive early onset of familial AD (EOfAD). Numerous transgenic models of AD have been constructed in mouse and other organisms, but transcriptomic analysis of these models has raised serious doubts regarding their representation of the disease state. Since we lack clarity regarding the molecular mechanism(s) underlying AD, we posit that the most valid approach is to model the human EOfAD genetic state as closely as possible. Therefore, we sought to analyse brains from zebrafish heterozygous for a single, EOfAD-like mutation in their *PSEN1*-orthologous gene, *psen1*. We previously introduced an EOfAD-like mutation (Q96_K97del) into the endogenous *psen1* gene of zebrafish. Here, we analysed transcriptomes of young adult (6-month-old) entire brains from a family of heterozygous mutant and wild type sibling fish. Gene ontology (GO) analysis revealed effects on mitochondria, particularly ATP synthesis, and on ATP-dependent processes including vacuolar acidification.
