## Additional File 1 for "A familial Alzheimer’s disease-like mutation in the zebrafish *presenilin 1* gene affects brain energy production"

### Sheet: Sheet1
Ensembl ID	Gene	Description	Biotype	log2 FC	T Statistic	p-value	FDR-corrected p-value	DE_Direction	Notes
ENSDARG00000088298	si:ch211-235i11.4	si:ch211-235i11.4 [Source:ZFIN;Acc:ZDB-GENE-131126-23]	protein_coding	0.565422	5.63932	5.96827e-06	0.000845496	1	Genes are ranked according to FDR-corrected p-value
ENSDARG00000075445	psmb5	proteasome subunit beta 5 [Source:ZFIN;Acc:ZDB-GENE-990415-215]	protein_coding	-0.279138	-5.35122	1.27569e-05	0.00137089	-1	Only genes with a FDR-corrected p-value less than 0.05 are shown
ENSDARG00000097839	si:ch211-235i11.6	si:ch211-235i11.6 [Source:ZFIN;Acc:ZDB-GENE-131120-95]	protein_coding	1.02219	5.07055	2.68411e-05	0.00224651	1	"FC" denotes fold change
ENSDARG00000096971	si:dkey-206p8.1	si:dkey-206p8.1 [Source:ZFIN;Acc:ZDB-GENE-131127-460]	protein_coding	0.55844	4.82102	5.20944e-05	0.0035157	1	"DE" denotes differential expression
ENSDARG00000110064	clcn3	chloride channel 3 [Source:ZFIN;Acc:ZDB-GENE-030131-1699]	protein_coding	-1.36736	-4.80409	5.99207e-05	0.00385164	-1	For DE_Direction, "1" denotes increased expression in the mutant
ENSDARG00000071086	gpr155b	G protein-coupled receptor 155b [Source:ZFIN;Acc:ZDB-GENE-110815-2]	protein_coding	-0.447068	-4.7625	6.08646e-05	0.00389819	-1	For DE_Direction, "-1" denotes decreased expression in the mutant
ENSDARG00000070461	zgc:154061	zgc:154061 [Source:ZFIN;Acc:ZDB-GENE-060929-922]	protein_coding	0.762775	4.731	6.61803e-05	0.00411095	1
ENSDARG00000042839	dph6	diphthamine biosynthesis 6 [Source:ZFIN;Acc:ZDB-GENE-050227-15]	protein_coding	-0.681108	-4.68569	7.46526e-05	0.00445996	-1
ENSDARG00000116759	CABZ01053323.1		protein_coding	0.617488	4.57497	0.000100189	0.00544349	1
ENSDARG00000089833	asb13b	ankyrin repeat and SOCS box containing 13b [Source:ZFIN;Acc:ZDB-GENE-091118-116]	protein_coding	-0.392515	-4.52118	0.000115575	0.0059638	-1
ENSDARG00000058270	COLGALT1	si:ch211-114l13.7 [Source:ZFIN;Acc:ZDB-GENE-070424-114]	protein_coding	0.52016	4.51956	0.000116113	0.00598028	1
ENSDARG00000014230	dlst	dihydrolipoamide S-succinyltransferase [Source:ZFIN;Acc:ZDB-GENE-030326-1]	protein_coding	-0.381267	-4.43879	0.000143814	0.00685179	-1
ENSDARG00000044812	ttc17	tetratricopeptide repeat domain 17 [Source:ZFIN;Acc:ZDB-GENE-100422-15]	protein_coding	-0.251337	-4.43871	0.000143844	0.00685192	-1
ENSDARG00000063594	hipk1a	homeodomain interacting protein kinase 1a [Source:ZFIN;Acc:ZDB-GENE-081031-101]	protein_coding	0.596159	4.41623	0.00015268	0.00710792	1
ENSDARG00000076496	frmd4bb	FERM domain containing 4Bb [Source:ZFIN;Acc:ZDB-GENE-100921-74]	protein_coding	0.314755	4.36794	0.000173522	0.00771866	1
ENSDARG00000104817	pyroxd1	pyridine nucleotide-disulphide oxidoreductase domain 1 [Source:ZFIN;Acc:ZDB-GENE-040426-1732]	protein_coding	0.499878	4.30832	0.00020319	0.00858394	1
ENSDARG00000056008	atp5mc1	ATP synthase membrane subunit c locus 1 [Source:ZFIN;Acc:ZDB-GENE-040426-1966]	protein_coding	-0.439358	-4.28762	0.000214843	0.00889171	-1
ENSDARG00000112964	chd9	chromodomain helicase DNA binding protein 9 [Source:ZFIN;Acc:ZDB-GENE-030131-497]	protein_coding	-0.325041	-4.2662	0.000227133	0.00921769	-1
ENSDARG00000105473	si:cabz01036006.1	si:cabz01036006.1 [Source:ZFIN;Acc:ZDB-GENE-160113-146]	protein_coding	0.468067	4.26303	0.000229044	0.00926462	1
ENSDARG00000014623	si:ch211-212d10.1	si:ch211-212d10.1 [Source:ZFIN;Acc:ZDB-GENE-050208-355]	protein_coding	1.0262	4.26102	0.000230266	0.00928955	1
ENSDARG00000100440	fastkd3	FAST kinase domains 3 [Source:ZFIN;Acc:ZDB-GENE-050208-273]	protein_coding	-0.390492	-4.23151	0.00024894	0.00977294	-1
ENSDARG00000087290	si:ch211-202h22.10	si:ch211-202h22.10 [Source:ZFIN;Acc:ZDB-GENE-110914-121]	protein_coding	4.64012	4.22242	0.000254985	0.00991304	1
ENSDARG00000061372	cog7	component of oligomeric golgi complex 7 [Source:ZFIN;Acc:ZDB-GENE-061013-463]	protein_coding	-0.274447	-4.22201	0.000255263	0.00991645	-1
ENSDARG00000110831	BX649360.1		protein_coding	-0.855694	-4.20737	0.000265319	0.0101742	-1
ENSDARG00000101406	rplp2	ribosomal protein, large P2 [Source:ZFIN;Acc:ZDB-GENE-031018-2]	protein_coding	0.26577	4.20717	0.000265461	0.0101773	1
ENSDARG00000011934	gyg1a	glycogenin 1a [Source:ZFIN;Acc:ZDB-GENE-040426-2910]	protein_coding	0.264414	4.19914	0.000271144	0.0103162	1
ENSDARG00000111084	BX119909.3		protein_coding	4.21695	4.24071	0.000271495	0.0103247	1
ENSDARG00000038615	pip4p1a	phosphatidylinositol-4,5-bisphosphate 4-phosphatase 1a [Source:ZFIN;Acc:ZDB-GENE-051113-312]	protein_coding	0.243727	4.17951	0.000285557	0.010697	1
ENSDARG00000028786	chst12a	carbohydrate (chondroitin 4) sulfotransferase 12a [Source:ZFIN;Acc:ZDB-GENE-081022-13]	protein_coding	-0.261399	-4.16166	0.000299321	0.0110656	-1
ENSDARG00000077567	angel1	angel homolog 1 (Drosophila) [Source:ZFIN;Acc:ZDB-GENE-111020-12]	protein_coding	-0.861374	-4.14863	0.000309778	0.0113263	-1
ENSDARG00000102367	ndfip1l	Nedd4 family interacting protein 1, like [Source:ZFIN;Acc:ZDB-GENE-040718-207]	protein_coding	-0.348064	-4.1431	0.000314323	0.0114528	-1
ENSDARG00000086645	hs3st3b1b	heparan sulfate (glucosamine) 3-O-sulfotransferase 3B1b [Source:ZFIN;Acc:ZDB-GENE-070202-5]	protein_coding	-0.224328	-4.14292	0.000314474	0.011455	-1
ENSDARG00000009106	serinc1	serine incorporator 1 [Source:ZFIN;Acc:ZDB-GENE-030131-4415]	protein_coding	-0.272754	-4.14179	0.000315411	0.011467	-1
ENSDARG00000088411	notum2	notum pectinacetylesterase 2 [Source:ZFIN;Acc:ZDB-GENE-120215-77]	protein_coding	0.638838	4.14153	0.000315623	0.0114696	1
ENSDARG00000101126	atad5b	ATPase family, AAA domain containing 5b [Source:ZFIN;Acc:ZDB-GENE-030131-338]	protein_coding	0.628755	4.13035	0.000325063	0.011682	1
ENSDARG00000011170	ndrg2	NDRG family member 2 [Source:ZFIN;Acc:ZDB-GENE-041212-15]	protein_coding	0.207513	4.10246	0.000349819	0.0122654	1
ENSDARG00000037613	lgals8b	galectin 8b [Source:ZFIN;Acc:ZDB-GENE-120727-7]	protein_coding	0.856844	4.10126	0.000357282	0.0124188	1
ENSDARG00000008966	tbl1xr1b	transducin (beta)-like 1 X-linked receptor 1b [Source:ZFIN;Acc:ZDB-GENE-040426-1192]	protein_coding	-0.19897	-4.07022	0.000380775	0.0129474	-1
ENSDARG00000045248	h3f3d	H3 histone, family 3D [Source:ZFIN;Acc:ZDB-GENE-040426-1023]	protein_coding	-0.306444	-4.05074	0.000400778	0.0133718	-1
ENSDARG00000116988	FP236542.1		protein_coding	0.421777	4.04624	0.000405539	0.0134629	1
ENSDARG00000090844	CABZ01054965.1		protein_coding	0.483906	4.03451	0.000418231	0.013688	1
ENSDARG00000036944	ensaa	endosulfine alpha a [Source:ZFIN;Acc:ZDB-GENE-060503-181]	protein_coding	0.329898	4.03066	0.000422476	0.0137755	1
ENSDARG00000112220	BX547938.1		protein_coding	0.578158	4.02829	0.000425114	0.0138284	1
ENSDARG00000074572	zgc:56304	zgc:56304 [Source:ZFIN;Acc:ZDB-GENE-040426-2698]	protein_coding	-0.209252	-4.02393	0.00043	0.0139246	-1
ENSDARG00000057374	sfxn3	sideroflexin 3 [Source:ZFIN;Acc:ZDB-GENE-070112-2092]	protein_coding	-0.26004	-4.01962	0.000434892	0.0140293	-1
ENSDARG00000030139	sdhdb	succinate dehydrogenase complex, subunit D, integral membrane protein b [Source:ZFIN;Acc:ZDB-GENE-040822-17]	protein_coding	-0.230924	-4.00383	0.000453285	0.0144105	-1
ENSDARG00000103195	dync1i2b	dynein, cytoplasmic 1, intermediate chain 2b [Source:ZFIN;Acc:ZDB-GENE-090121-1]	protein_coding	-0.258853	-3.99524	0.000463613	0.0146176	-1
ENSDARG00000055912	nipa2	non imprinted in Prader-Willi/Angelman syndrome 2 (human) [Source:ZFIN;Acc:ZDB-GENE-040426-2134]	protein_coding	-0.414569	-3.98796	0.000472541	0.0147976	-1
ENSDARG00000100264	thumpd1	THUMP domain containing 1 [Source:ZFIN;Acc:ZDB-GENE-040426-1805]	protein_coding	0.52708	3.98498	0.000476245	0.014865	1
ENSDARG00000061233	abcc5	ATP-binding cassette, sub-family C (CFTR/MRP), member 5 [Source:ZFIN;Acc:ZDB-GENE-050517-17]	protein_coding	-0.278487	-3.979	0.000483767	0.0150195	-1
ENSDARG00000104839	mansc1	MANSC domain containing 1 [Source:ZFIN;Acc:ZDB-GENE-070209-77]	protein_coding	0.430101	3.97563	0.000488057	0.0151221	1
ENSDARG00000007737	zyg11	zyg-11 homolog (C. elegans) [Source:ZFIN;Acc:ZDB-GENE-041014-17]	protein_coding	-0.261912	-3.96715	0.000499013	0.0153261	-1
ENSDARG00000075565	lzts1	leucine zipper, putative tumor suppressor 1 [Source:ZFIN;Acc:ZDB-GENE-081104-431]	protein_coding	0.401878	3.96535	0.000501369	0.0153619	1
ENSDARG00000112924	ccdc6a	coiled-coil domain containing 6a [Source:ZFIN;Acc:ZDB-GENE-030131-7848]	protein_coding	0.806716	3.96128	0.00050675	0.0154727	1
ENSDARG00000096375	march7	membrane-associated ring finger (C3HC4) 7 [Source:ZFIN;Acc:ZDB-GENE-080204-121]	protein_coding	0.273561	3.9584	0.00051058	0.0155509	1
ENSDARG00000040643	ccr10	chemokine (C-C motif) receptor 10 [Source:ZFIN;Acc:ZDB-GENE-040718-424]	protein_coding	0.890246	3.95013	0.000521746	0.0157716	1
ENSDARG00000117093	fam69b	family with sequence similarity 69, member B [Source:ZFIN;Acc:ZDB-GENE-080721-1]	protein_coding	-0.291971	-3.94253	0.00053223	0.0159587	-1
ENSDARG00000116883	BX511146.1		protein_coding	0.957028	3.93467	0.000543287	0.0161599	1
ENSDARG00000055027	pomt2	protein-O-mannosyltransferase 2 [Source:ZFIN;Acc:ZDB-GENE-070112-1002]	protein_coding	-0.479285	-3.93326	0.000545288	0.0161978	-1
ENSDARG00000104372	gnb1b	guanine nucleotide binding protein (G protein), beta polypeptide 1b [Source:ZFIN;Acc:ZDB-GENE-040426-2855]	protein_coding	-0.163048	-3.93013	0.000549779	0.0162896	-1
ENSDARG00000061365	hepacam2	HEPACAM family member 2 [Source:ZFIN;Acc:ZDB-GENE-060503-135]	protein_coding	1.2137	3.92012	0.000564346	0.0165725	1
ENSDARG00000051888	ist1	increased sodium tolerance 1 homolog (yeast) [Source:ZFIN;Acc:ZDB-GENE-030131-179]	protein_coding	-0.217169	-3.91459	0.000572571	0.0167168	-1
ENSDARG00000059424	rnf215	ring finger protein 215 [Source:ZFIN;Acc:ZDB-GENE-060526-65]	protein_coding	-0.494048	-3.90494	0.000587189	0.0169701	-1
ENSDARG00000017199	elp2	elongator acetyltransferase complex subunit 2 [Source:ZFIN;Acc:ZDB-GENE-060503-525]	protein_coding	-0.435661	-3.89564	0.000601624	0.0172765	-1
ENSDARG00000043410	xkr6b	XK, Kell blood group complex subunit-related family, member 6b [Source:ZFIN;Acc:ZDB-GENE-040724-153]	protein_coding	-0.57706	-3.88877	0.000612499	0.0174634	-1
ENSDARG00000035538	atp6v0a2a	ATPase H+ transporting V0 subunit a2a [Source:ZFIN;Acc:ZDB-GENE-091113-4]	protein_coding	-0.276313	-3.88754	0.00061447	0.0174906	-1
ENSDARG00000076632	zdhhc12a	zinc finger, DHHC-type containing 12a [Source:ZFIN;Acc:ZDB-GENE-081104-40]	protein_coding	-1.0881	-3.86179	0.000657162	0.0182651	-1
ENSDARG00000101760	znf1016	zinc finger protein 1016 [Source:ZFIN;Acc:ZDB-GENE-110913-76]	protein_coding	1.28997	3.85576	0.000667578	0.0184218	1
ENSDARG00000029838	si:dkey-23a13.11	si:dkey-23a13.11 [Source:ZFIN;Acc:ZDB-GENE-160113-14]	protein_coding	0.879626	3.8734	0.000673587	0.0185116	1
ENSDARG00000070995	inpp4ab	inositol polyphosphate-4-phosphatase type I Ab [Source:ZFIN;Acc:ZDB-GENE-081104-521]	protein_coding	-0.243417	-3.84814	0.000680961	0.0186571	-1
ENSDARG00000098284	ctxn1	cortexin 1 [Source:ZFIN;Acc:ZDB-GENE-131127-209]	protein_coding	-0.531587	-3.82151	0.000729832	0.0194604	-1
ENSDARG00000078736	si:dkey-93n13.3	si:dkey-93n13.3 [Source:ZFIN;Acc:ZDB-GENE-091118-107]	protein_coding	0.387069	3.80377	0.000764292	0.0200317	1
ENSDARG00000075798	usp38	ubiquitin specific peptidase 38 [Source:ZFIN;Acc:ZDB-GENE-101007-2]	protein_coding	-0.28115	-3.80287	0.000766089	0.0200652	-1
ENSDARG00000104836	myom1b	myomesin 1b [Source:ZFIN;Acc:ZDB-GENE-080416-2]	protein_coding	0.637918	3.78296	0.000806752	0.0207123	1
ENSDARG00000101422	hdac12	histone deacetylase 12 [Source:ZFIN;Acc:ZDB-GENE-131121-613]	protein_coding	0.922999	3.76962	0.000835185	0.0211896	1
ENSDARG00000037017	ube4b	ubiquitination factor E4B, UFD2 homolog (S. cerevisiae) [Source:ZFIN;Acc:ZDB-GENE-020205-1]	protein_coding	-0.169305	-3.7658	0.000843501	0.021319	-1
ENSDARG00000043334	ccdc6a	coiled-coil domain containing 6a [Source:ZFIN;Acc:ZDB-GENE-030131-7848]	protein_coding	-0.174487	-3.76549	0.00084418	0.0213325	-1
ENSDARG00000098451	tmem56a	transmembrane protein 56a [Source:ZFIN;Acc:ZDB-GENE-090402-1]	protein_coding	-0.303248	-3.76401	0.000847424	0.0213907	-1
ENSDARG00000070083	atp5f1b	ATP synthase F1 subunit beta [Source:ZFIN;Acc:ZDB-GENE-030131-124]	protein_coding	-0.264922	-3.75633	0.000864484	0.0216575	-1
ENSDARG00000091813	si:dkey-21a6.5	si:dkey-21a6.5 [Source:ZFIN;Acc:ZDB-GENE-131121-257]	protein_coding	-0.433266	-3.75593	0.000865369	0.0216714	-1
ENSDARG00000109875	BX248389.1		protein_coding	-0.51204	-3.7561	0.000874462	0.0218218	-1
ENSDARG00000102362	slc25a12	solute carrier family 25 (aspartate/glutamate carrier), member 12 [Source:ZFIN;Acc:ZDB-GENE-031006-11]	protein_coding	-0.230375	-3.74769	0.000884063	0.0219419	-1
ENSDARG00000063097	scube1	signal peptide, CUB domain, EGF-like 1 [Source:ZFIN;Acc:ZDB-GENE-050302-78]	protein_coding	0.373928	3.74559	0.000888893	0.022007	1
ENSDARG00000091833	sv2	synaptic vesicle glycoprotein 2 [Source:ZFIN;Acc:ZDB-GENE-000607-80]	protein_coding	-0.581879	-3.74255	0.000895919	0.0221109	-1
ENSDARG00000042525	ebf2	early B cell factor 2 [Source:ZFIN;Acc:ZDB-GENE-990715-11]	protein_coding	0.357452	3.73631	0.000910523	0.0223239	1
ENSDARG00000110230	CU571168.1		protein_coding	0.9088	3.73462	0.000914523	0.0223727	1
ENSDARG00000013292	tmem179	transmembrane protein 179 [Source:ZFIN;Acc:ZDB-GENE-040808-25]	protein_coding	-0.250742	-3.7325	0.000919543	0.0224475	-1
ENSDARG00000089888	daglb	diacylglycerol lipase, beta [Source:ZFIN;Acc:ZDB-GENE-070619-2]	protein_coding	-0.301471	-3.71842	0.000953681	0.0229865	-1
ENSDARG00000056165	si:ch211-215a10.4	si:ch211-215a10.4 [Source:ZFIN;Acc:ZDB-GENE-030131-5518]	protein_coding	-0.206761	-3.70367	0.00099078	0.0235518	-1
ENSDARG00000093448	mpc1	mitochondrial pyruvate carrier 1 [Source:ZFIN;Acc:ZDB-GENE-040718-94]	protein_coding	-0.324741	-3.70018	0.000999766	0.0236677	-1
ENSDARG00000094074	si:dkey-81h8.1	si:dkey-81h8.1 [Source:ZFIN;Acc:ZDB-GENE-060503-931]	protein_coding	-0.491082	-3.69656	0.00100915	0.0238086	-1
ENSDARG00000115894	zgc:194906	zgc:194906 [Source:ZFIN;Acc:ZDB-GENE-080722-43]	protein_coding	1.0804	3.70691	0.00100936	0.0238113	1
ENSDARG00000042940	nab1a	NGFI-A binding protein 1a (EGR1 binding protein 1) [Source:ZFIN;Acc:ZDB-GENE-050208-574]	protein_coding	-0.358597	-3.69138	0.00102276	0.0240095	-1
ENSDARG00000092553	slc25a5	solute carrier family 25 (mitochondrial carrier; adenine nucleotide translocator), member 5 [Source:ZFIN;Acc:ZDB-GENE-020419-9]	protein_coding	-0.20248	-3.68772	0.00103248	0.0241524	-1
ENSDARG00000020656	prkg1a	protein kinase, cGMP-dependent, type Ia [Source:ZFIN;Acc:ZDB-GENE-040426-1308]	protein_coding	0.374641	3.68557	0.00103823	0.0242561	1
ENSDARG00000014591	ilf2	interleukin enhancer binding factor 2 [Source:ZFIN;Acc:ZDB-GENE-040426-2345]	protein_coding	-0.199842	-3.67166	0.00107618	0.0247823	-1
ENSDARG00000012871	npepl1	aminopeptidase like 1 [Source:ZFIN;Acc:ZDB-GENE-050417-177]	protein_coding	-0.184042	-3.67105	0.00107787	0.0248044	-1
ENSDARG00000102212	si:dkey-16p6.1	si:dkey-16p6.1 [Source:ZFIN;Acc:ZDB-GENE-081103-43]	protein_coding	0.536377	3.66882	0.00108409	0.0248887	1
ENSDARG00000069157	tmem135	transmembrane protein 135 [Source:ZFIN;Acc:ZDB-GENE-070424-70]	protein_coding	-0.249701	-3.66199	0.00110338	0.0251444	-1
ENSDARG00000090699	nlrb5	NOD-like receptor family B, member 5 [Source:ZFIN;Acc:ZDB-GENE-081015-5]	protein_coding	-0.846242	-3.66014	0.00110865	0.0252318	-1
ENSDARG00000095170	lrrfip1b	leucine rich repeat (in FLII) interacting protein 1b [Source:ZFIN;Acc:ZDB-GENE-050208-324]	protein_coding	0.171758	3.65894	0.0011121	0.0252797	1
ENSDARG00000061660	CABZ01055347.1		protein_coding	-0.319111	-3.65548	0.00112204	0.0254256	-1
ENSDARG00000044485	sall4	spalt-like transcription factor 4 [Source:ZFIN;Acc:ZDB-GENE-060328-2]	protein_coding	0.457615	3.65535	0.00112242	0.0254296	1
ENSDARG00000055383	zgc:66160	zgc:66160 [Source:ZFIN;Acc:ZDB-GENE-030131-5510]	protein_coding	0.201514	3.65321	0.00112862	0.0255253	1
ENSDARG00000076393	tmem65	transmembrane protein 65 [Source:ZFIN;Acc:ZDB-GENE-081022-99]	protein_coding	-0.452397	-3.6494	0.00113977	0.025704	-1
ENSDARG00000104901	ostc	oligosaccharyltransferase complex subunit [Source:ZFIN;Acc:ZDB-GENE-040426-1079]	protein_coding	-0.364193	-3.64477	0.00115344	0.025898	-1
ENSDARG00000062267	kdm3b	lysine (K)-specific demethylase 3B [Source:ZFIN;Acc:ZDB-GENE-101007-4]	protein_coding	-0.164788	-3.64314	0.00115832	0.0259694	-1
ENSDARG00000074170	fbxo4	F-box protein 4 [Source:ZFIN;Acc:ZDB-GENE-081104-415]	protein_coding	-0.889188	-3.64159	0.00116294	0.0260326	-1
ENSDARG00000077691	slc13a5a	info solute carrier family 13 (sodium-dependent citrate transporter), member 5a [Source:ZFIN;Acc:ZDB-GENE-030131-4628]	protein_coding	-0.459834	-3.6389	0.00117105	0.0261496	-1
ENSDARG00000089981	rnf146	ring finger protein 146 [Source:ZFIN;Acc:ZDB-GENE-030131-5997]	protein_coding	-0.229805	-3.62495	0.00121385	0.026738	-1
ENSDARG00000059854	CABZ01041604.1		protein_coding	-0.541001	-3.62212	0.00122274	0.0268615	-1
ENSDARG00000053890	tmem62	transmembrane protein 62 [Source:ZFIN;Acc:ZDB-GENE-040426-1837]	protein_coding	-0.295438	-3.6197	0.00123036	0.0269739	-1
ENSDARG00000094443	znf1036	zinc finger protein 1036 [Source:ZFIN;Acc:ZDB-GENE-110913-155]	protein_coding	0.61862	3.61808	0.0012355	0.027033	1
ENSDARG00000112961	LO017848.1		protein_coding	0.684137	3.61797	0.00123584	0.0270331	1
ENSDARG00000111583	LO018550.2		protein_coding	0.719335	3.61586	0.00124259	0.0271325	1
ENSDARG00000105123	zer1	zyg-11 related, cell cycle regulator [Source:ZFIN;Acc:ZDB-GENE-040426-2307]	protein_coding	-0.324505	-3.61578	0.00124282	0.0271329	-1
ENSDARG00000007216	abce1	ATP-binding cassette, sub-family E (OABP), member 1 [Source:ZFIN;Acc:ZDB-GENE-040426-1995]	protein_coding	-0.234916	-3.61011	0.00126109	0.0273804	-1
ENSDARG00000102566	fam102aa	family with sequence similarity 102, member Aa [Source:ZFIN;Acc:ZDB-GENE-081104-233]	protein_coding	-0.617145	-3.6096	0.00126275	0.0274047	-1
ENSDARG00000032761	pde4d	phosphodiesterase 4D, cAMP-specific [Source:ZFIN;Acc:ZDB-GENE-081105-16]	protein_coding	0.298449	3.6053	0.00127679	0.0276065	1
ENSDARG00000062449	xpr1a	xenotropic and polytropic retrovirus receptor 1a [Source:ZFIN;Acc:ZDB-GENE-060503-362]	protein_coding	-0.247701	-3.59686	0.00130476	0.0279942	-1
ENSDARG00000110695	CU138529.2		protein_coding	-0.584784	-3.59616	0.00132102	0.0282294	-1
ENSDARG00000096141	zgc:173624	zgc:173624 [Source:ZFIN;Acc:ZDB-GENE-071004-60]	protein_coding	1.0394	3.59187	0.00132159	0.0282344	1
ENSDARG00000079024	rps6kl1	ribosomal protein S6 kinase-like 1 [Source:ZFIN;Acc:ZDB-GENE-111020-10]	protein_coding	-0.269872	-3.58823	0.00133401	0.0284106	-1
ENSDARG00000062269	fan1	FANCD2/FANCI-associated nuclease 1 [Source:ZFIN;Acc:ZDB-GENE-030131-6225]	protein_coding	0.313711	3.57869	0.0013671	0.0288553	1
ENSDARG00000098838	sdr42e1	short chain dehydrogenase/reductase family 42E, member 1 [Source:ZFIN;Acc:ZDB-GENE-051120-63]	protein_coding	0.856431	3.57061	0.00139571	0.0292024	1
ENSDARG00000103330	si:ch73-236c18.5	si:ch73-236c18.5 [Source:ZFIN;Acc:ZDB-GENE-121213-7]	protein_coding	1.62232	3.57016	0.00139734	0.0292266	1
ENSDARG00000017086	asb12a	ankyrin repeat and SOCS box-containing 12a [Source:ZFIN;Acc:ZDB-GENE-030131-1647]	protein_coding	-0.470126	-3.56945	0.00139988	0.0292648	-1
ENSDARG00000054578	arl6ip1	ADP-ribosylation factor-like 6 interacting protein 1 [Source:ZFIN;Acc:ZDB-GENE-040426-1087]	protein_coding	-0.164044	-3.56744	0.00140711	0.029351	-1
ENSDARG00000042887	LO017798.1		protein_coding	-0.259137	-3.55968	0.00143537	0.0297472	-1
ENSDARG00000088861	znf1021	zinc finger protein 1021 [Source:ZFIN;Acc:ZDB-GENE-110913-143]	protein_coding	0.804571	3.55959	0.00143571	0.0297502	1
ENSDARG00000044327	tmem185	transmembrane protein 185 [Source:ZFIN;Acc:ZDB-GENE-040426-1167]	protein_coding	-0.243717	-3.55945	0.00143624	0.029752	-1
ENSDARG00000073771	tbc1d12b	TBC1 domain family, member 12b [Source:ZFIN;Acc:ZDB-GENE-121214-108]	protein_coding	-0.180668	-3.55952	0.00143598	0.029752	-1
ENSDARG00000070447	slc39a9	solute carrier family 39, member 9 [Source:ZFIN;Acc:ZDB-GENE-060314-3]	protein_coding	-0.2203	-3.55882	0.00143854	0.0297787	-1
ENSDARG00000078448	gpr137ba	G protein-coupled receptor 137Ba [Source:ZFIN;Acc:ZDB-GENE-100721-1]	protein_coding	0.303697	3.55643	0.00144736	0.0298922	1
ENSDARG00000061691	qpctla	glutaminyl-peptide cyclotransferase-like a [Source:ZFIN;Acc:ZDB-GENE-030131-1441]	protein_coding	-0.344478	-3.55618	0.00144832	0.0298963	-1
ENSDARG00000105295	LO017784.1		protein_coding	0.258038	3.55421	0.00145564	0.029996	1
ENSDARG00000053062	CR628323.2		protein_coding	0.973237	3.54913	0.00147471	0.0302543	1
ENSDARG00000059337	tgif1	TGFB-induced factor homeobox 1 [Source:ZFIN;Acc:ZDB-GENE-030131-475]	protein_coding	0.275097	3.54336	0.00149665	0.030546	1
ENSDARG00000100037	CU929317.1		protein_coding	0.846009	3.53907	0.00151316	0.0307481	1
ENSDARG00000027547	zgc:92789	zgc:92789 [Source:ZFIN;Acc:ZDB-GENE-040718-280]	protein_coding	-0.348606	-3.52583	0.00156529	0.0313933	-1
ENSDARG00000102796	si:ch1073-83b15.1	si:ch1073-83b15.1 [Source:ZFIN;Acc:ZDB-GENE-091204-461]	protein_coding	0.930628	3.52551	0.00156655	0.0313995	1
ENSDARG00000012899	ddx49	DEAD (Asp-Glu-Ala-Asp) box polypeptide 49 [Source:ZFIN;Acc:ZDB-GENE-031030-3]	protein_coding	0.342725	3.52419	0.00157185	0.0314708	1
ENSDARG00000045273	tmem204	transmembrane protein 204 [Source:ZFIN;Acc:ZDB-GENE-040724-12]	protein_coding	0.350466	3.51458	0.00161093	0.0319535	1
ENSDARG00000007477	fbxo8	F-box protein 8 [Source:ZFIN;Acc:ZDB-GENE-060421-7091]	protein_coding	-0.245172	-3.51219	0.00162082	0.0320587	-1
ENSDARG00000024324	arhgap1	Rho GTPase activating protein 1 [Source:ZFIN;Acc:ZDB-GENE-050417-305]	protein_coding	-0.139433	-3.50981	0.0016307	0.0321558	-1
ENSDARG00000102975	nsg2	neuronal vesicle trafficking associated 2 [Source:ZFIN;Acc:ZDB-GENE-030131-3694]	protein_coding	0.150549	3.50687	0.00164299	0.0323228	1
ENSDARG00000014794	uqcrc2a	ubiquinol-cytochrome c reductase core protein 2a [Source:ZFIN;Acc:ZDB-GENE-040718-405]	protein_coding	-0.302975	-3.50626	0.00164554	0.0323607	-1
ENSDARG00000024651	snrpa1	small nuclear ribonucleoprotein polypeptide A' [Source:ZFIN;Acc:ZDB-GENE-041114-82]	protein_coding	-0.448482	-3.50437	0.00165349	0.0324644	-1
ENSDARG00000009447	atp5mc3b	ATP synthase membrane subunit c locus 3b [Source:ZFIN;Acc:ZDB-GENE-020814-1]	protein_coding	-0.339883	-3.50171	0.00166478	0.0325927	-1
ENSDARG00000089075	si:ch73-173p19.1	si:ch73-173p19.1 [Source:ZFIN;Acc:ZDB-GENE-130530-952]	protein_coding	-0.254683	-3.5003	0.00167078	0.0326574	-1
ENSDARG00000100725	ephb4a	eph receptor B4a [Source:ZFIN;Acc:ZDB-GENE-990415-62]	protein_coding	-0.216058	-3.49639	0.00168751	0.0329033	-1
ENSDARG00000058729	akirin2	akirin 2 [Source:ZFIN;Acc:ZDB-GENE-040426-2944]	protein_coding	-0.329029	-3.49235	0.00170503	0.0331054	-1
ENSDARG00000110888	CR548632.3		protein_coding	4.74545	3.52715	0.00170745	0.0331288	1
ENSDARG00000078111	ap5z1	adaptor-related protein complex 5, zeta 1 subunit [Source:ZFIN;Acc:ZDB-GENE-120508-2]	protein_coding	-0.452447	-3.491	0.0017109	0.0331763	-1
ENSDARG00000114639	pid1	phosphotyrosine interaction domain containing 1 [Source:ZFIN;Acc:ZDB-GENE-050320-72]	protein_coding	1.49707	3.49601	0.00172151	0.0333016	1
ENSDARG00000042261	cdan1	codanin 1 [Source:ZFIN;Acc:ZDB-GENE-110411-280]	protein_coding	-0.469311	-3.48669	0.00172981	0.0333974	-1
ENSDARG00000003769	tada2b	transcriptional adaptor 2B [Source:ZFIN;Acc:ZDB-GENE-050522-557]	protein_coding	0.263464	3.48289	0.00174663	0.0336072	1
ENSDARG00000015474	ppp2r5ea	protein phosphatase 2, regulatory subunit B', epsilon isoform a [Source:ZFIN;Acc:ZDB-GENE-030904-7]	protein_coding	-0.144742	-3.48267	0.00174762	0.0336237	-1
ENSDARG00000102923	senp6a	SUMO1/sentrin specific peptidase 6a [Source:ZFIN;Acc:ZDB-GENE-080204-25]	protein_coding	-0.262163	-3.46976	0.00180608	0.0343285	-1
ENSDARG00000063358	micu1	mitochondrial calcium uptake 1 [Source:ZFIN;Acc:ZDB-GENE-070410-22]	protein_coding	-0.261159	-3.46813	0.00181358	0.0344432	-1
ENSDARG00000042933	bloc1s6	biogenesis of lysosomal organelles complex-1, subunit 6, pallidin [Source:ZFIN;Acc:ZDB-GENE-070112-1862]	protein_coding	0.257808	3.46115	0.00184608	0.0347789	1
ENSDARG00000034823	copg2	coatomer protein complex, subunit gamma 2 [Source:ZFIN;Acc:ZDB-GENE-000208-8]	protein_coding	-0.161139	-3.45562	0.00187225	0.0350835	-1
ENSDARG00000015540	psen2	presenilin 2 [Source:ZFIN;Acc:ZDB-GENE-000330-9]	protein_coding	-0.26652	-3.45306	0.00188445	0.0352501	-1
ENSDARG00000089637	rnaseh2c	ribonuclease H2, subunit C [Source:ZFIN;Acc:ZDB-GENE-030131-2469]	protein_coding	0.292586	3.44994	0.00189945	0.0354161	1
ENSDARG00000069981	cspg5a	chondroitin sulfate proteoglycan 5a [Source:ZFIN;Acc:ZDB-GENE-080425-4]	protein_coding	0.16758	3.44756	0.001911	0.0355571	1
ENSDARG00000069499	spag1b	sperm associated antigen 1b [Source:ZFIN;Acc:ZDB-GENE-061013-512]	protein_coding	0.618666	3.44412	0.00192779	0.0357881	1
ENSDARG00000071566	ppp1cab	protein phosphatase 1, catalytic subunit, alpha isozyme b [Source:ZFIN;Acc:ZDB-GENE-030131-5512]	protein_coding	-0.247599	-3.44409	0.00192796	0.0357885	-1
ENSDARG00000009724	rpn2	ribophorin II [Source:ZFIN;Acc:ZDB-GENE-030131-7928]	protein_coding	-0.212705	-3.44311	0.00193277	0.0358408	-1
ENSDARG00000094860	gpr186	G protein-coupled receptor 186 [Source:ZFIN;Acc:ZDB-GENE-060503-489]	protein_coding	-0.431233	-3.44194	0.0019385	0.0359171	-1
ENSDARG00000030786	mpi	mannose phosphate isomerase [Source:ZFIN;Acc:ZDB-GENE-050904-6]	protein_coding	-0.271815	-3.43973	0.00194941	0.0360639	-1
ENSDARG00000098441	nars2	asparaginyl-tRNA synthetase 2, mitochondrial [Source:ZFIN;Acc:ZDB-GENE-060929-596]	protein_coding	-0.36273	-3.43524	0.0019718	0.036273	-1
ENSDARG00000070148	cygb2	cytoglobin 2 [Source:ZFIN;Acc:ZDB-GENE-060920-1]	protein_coding	0.224553	3.4311	0.00199261	0.0365626	1
ENSDARG00000004177	fam169ab	family with sequence similarity 169, member Ab [Source:ZFIN;Acc:ZDB-GENE-091118-95]	protein_coding	0.417477	3.4304	0.00199617	0.0366006	1
ENSDARG00000038784	faim2a	Fas apoptotic inhibitory molecule 2a [Source:ZFIN;Acc:ZDB-GENE-050320-88]	protein_coding	-0.332453	-3.41845	0.00205761	0.0372731	-1
ENSDARG00000087474	ccr6a	chemokine (C-C motif) receptor 6a [Source:ZFIN;Acc:ZDB-GENE-040625-126]	protein_coding	-0.780997	-3.41713	0.00206453	0.0373681	-1
ENSDARG00000100797	NPNT (1 of many)	nephronectin [Source:HGNC Symbol;Acc:HGNC:27405]	protein_coding	0.528185	3.41676	0.00206644	0.0373944	1
ENSDARG00000087779	pum3	pumilio RNA-binding family member 3 [Source:ZFIN;Acc:ZDB-GENE-030131-9808]	protein_coding	0.302605	3.41251	0.00208888	0.0376477	1
ENSDARG00000105141	FO704635.1		protein_coding	-0.817184	-3.41036	0.00210028	0.0377478	-1
ENSDARG00000003444	dhrs7	dehydrogenase/reductase (SDR family) member 7 [Source:ZFIN;Acc:ZDB-GENE-060825-21]	protein_coding	-0.326979	-3.40369	0.00213607	0.0381508	-1
ENSDARG00000031681	atp6v0b	ATPase H+ transporting V0 subunit b [Source:ZFIN;Acc:ZDB-GENE-030131-443]	protein_coding	-0.120954	-3.40371	0.00213595	0.0381508	-1
ENSDARG00000025335	nek10	NIMA-related kinase 10 [Source:ZFIN;Acc:ZDB-GENE-130530-570]	protein_coding	0.615131	3.39754	0.0021696	0.0385041	1
ENSDARG00000099652	xpot	exportin, tRNA (nuclear export receptor for tRNAs) [Source:ZFIN;Acc:ZDB-GENE-041210-4]	protein_coding	-0.193275	-3.39595	0.00217835	0.0385746	-1
ENSDARG00000074906	znf831	zinc finger protein 831 [Source:ZFIN;Acc:ZDB-GENE-081022-210]	protein_coding	0.290213	3.39047	0.00220879	0.0388678	1
ENSDARG00000089486	cplx3b	complexin 3b [Source:ZFIN;Acc:ZDB-GENE-091204-403]	protein_coding	0.271941	3.38844	0.00222018	0.0390029	1
ENSDARG00000108683	FITM1 (1 of many)	Danio rerio fat storage inducing transmembrane protein 1 (LOC792443), mRNA. [Source:RefSeq mRNA;Acc:NM_001351667]	protein_coding	1.68587	3.38787	0.00222339	0.0390452	1
ENSDARG00000069888	cldna	claudin a [Source:ZFIN;Acc:ZDB-GENE-010328-1]	protein_coding	0.47847	3.38672	0.00222988	0.0391117	1
ENSDARG00000109407	BX470159.1		protein_coding	0.89348	3.38637	0.00223465	0.0391601	1
ENSDARG00000029474	camk1b	calcium/calmodulin-dependent protein kinase Ib [Source:ZFIN;Acc:ZDB-GENE-141014-1]	protein_coding	0.191774	3.38575	0.00223536	0.0391602	1
ENSDARG00000069763	etv5a	ets variant 5a [Source:ZFIN;Acc:ZDB-GENE-030131-9572]	protein_coding	-0.253436	-3.3848	0.00224073	0.0392014	-1
ENSDARG00000060126	acyp1	acylphosphatase 1, erythrocyte (common) type [Source:ZFIN;Acc:ZDB-GENE-050309-125]	protein_coding	-0.429847	-3.38174	0.0022581	0.0393762	-1
ENSDARG00000092721	si:ch211-67f24.7	si:ch211-67f24.7 [Source:ZFIN;Acc:ZDB-GENE-090313-129]	protein_coding	-0.442217	-3.38005	0.00226783	0.0394848	-1
ENSDARG00000071562	mtus1a	microtubule associated tumor suppressor 1a [Source:ZFIN;Acc:ZDB-GENE-061103-409]	protein_coding	0.428948	3.37442	0.0023003	0.0398329	1
ENSDARG00000058848	mcoln1b	mucolipin 1b [Source:ZFIN;Acc:ZDB-GENE-130514-1]	protein_coding	-0.316451	-3.37313	0.00230784	0.0398971	-1
ENSDARG00000045666	ANKRD50	ankyrin repeat domain 50 [Source:HGNC Symbol;Acc:HGNC:29223]	protein_coding	-0.19256	-3.3717	0.00231621	0.0399926	-1
ENSDARG00000012247	def6a	differentially expressed in FDCP 6a homolog (mouse) [Source:ZFIN;Acc:ZDB-GENE-040426-1246]	protein_coding	0.898227	3.37157	0.00231694	0.0399982	1
ENSDARG00000060785	pcnxl4	pecanex-like 4 (Drosophila) [Source:ZFIN;Acc:ZDB-GENE-070209-185]	protein_coding	-0.325177	-3.36707	0.00234341	0.0402879	-1
ENSDARG00000087916	tmem240a	transmembrane protein 240a [Source:ZFIN;Acc:ZDB-GENE-090313-306]	protein_coding	-0.343614	-3.36681	0.00234495	0.0403014	-1
ENSDARG00000088745	zgc:173915	zgc:173915 [Source:ZFIN;Acc:ZDB-GENE-071004-112]	protein_coding	0.858434	3.36106	0.00237927	0.0406209	1
ENSDARG00000061504	kdm4c	lysine (K)-specific demethylase 4C [Source:ZFIN;Acc:ZDB-GENE-070209-38]	protein_coding	-0.20773	-3.3599	0.00238624	0.040699	-1
ENSDARG00000015174	atp6v0a1b	ATPase H+ transporting V0 subunit a1b [Source:ZFIN;Acc:ZDB-GENE-050522-215]	protein_coding	-0.148531	-3.35424	0.00242059	0.0410368	-1
ENSDARG00000076070	dlgap2b	discs, large (Drosophila) homolog-associated protein 2b [Source:ZFIN;Acc:ZDB-GENE-040724-191]	protein_coding	0.512423	3.36242	0.00242355	0.0410756	1
ENSDARG00000024785	ctnna2	catenin (cadherin-associated protein), alpha 2 [Source:ZFIN;Acc:ZDB-GENE-060815-3]	protein_coding	-0.139021	-3.35025	0.0024451	0.0413072	-1
ENSDARG00000029415	mtx2	metaxin 2 [Source:ZFIN;Acc:ZDB-GENE-021210-2]	protein_coding	-0.245357	-3.34595	0.00247177	0.0415914	-1
ENSDARG00000053753	mff	mitochondrial fission factor [Source:ZFIN;Acc:ZDB-GENE-040426-1510]	protein_coding	-0.211556	-3.34581	0.00247259	0.0415994	-1
ENSDARG00000076667	ccng1	cyclin G1 [Source:ZFIN;Acc:ZDB-GENE-020322-1]	protein_coding	-0.20657	-3.33473	0.00254262	0.0423018	-1
ENSDARG00000078060	syt7b	synaptotagmin VIIb [Source:ZFIN;Acc:ZDB-GENE-090601-6]	protein_coding	0.333377	3.33317	0.00255265	0.0424227	1
ENSDARG00000040741	kcnab1b	potassium voltage-gated channel, shaker-related subfamily, beta member 1 b [Source:ZFIN;Acc:ZDB-GENE-070912-690]	protein_coding	0.278311	3.3322	0.00255893	0.0424868	1
ENSDARG00000076754	slc9a7	solute carrier family 9, subfamily A (NHE7, cation proton antiporter 7), member 7 [Source:ZFIN;Acc:ZDB-GENE-050913-8]	protein_coding	-0.253733	-3.32892	0.00258012	0.0426824	-1
ENSDARG00000109686	si:ch211-59p23.1	si:ch211-59p23.1 [Source:ZFIN;Acc:ZDB-GENE-160113-50]	protein_coding	0.295373	3.32175	0.00262711	0.0431549	1
ENSDARG00000078688	frs3	fibroblast growth factor receptor substrate 3 [Source:ZFIN;Acc:ZDB-GENE-131121-119]	protein_coding	0.232659	3.32104	0.00263184	0.0431705	1
ENSDARG00000020621	ap1b1	adaptor-related protein complex 1, beta 1 subunit [Source:ZFIN;Acc:ZDB-GENE-061025-1]	protein_coding	-0.188704	-3.32049	0.00263549	0.0432036	-1
ENSDARG00000039185	nfyba	nuclear transcription factor Y, beta a [Source:ZFIN;Acc:ZDB-GENE-050417-13]	protein_coding	-0.240635	-3.31936	0.00264298	0.0432905	-1
ENSDARG00000104826	pcdh1gc5	protocadherin 1 gamma c 5 [Source:ZFIN;Acc:ZDB-GENE-041118-16]	protein_coding	0.35631	3.31904	0.00266659	0.0435333	1
ENSDARG00000068587	rabggtb	Rab geranylgeranyltransferase, beta subunit [Source:ZFIN;Acc:ZDB-GENE-040426-2116]	protein_coding	-0.231776	-3.3147	0.00267413	0.0436348	-1
ENSDARG00000035871	rpl30	ribosomal protein L30 [Source:ZFIN;Acc:ZDB-GENE-030131-8657]	protein_coding	-0.282071	-3.30861	0.0027154	0.0440479	-1
ENSDARG00000019496	esd	esterase D/formylglutathione hydrolase [Source:ZFIN;Acc:ZDB-GENE-050417-328]	protein_coding	-0.266553	-3.30418	0.00274579	0.0443294	-1
ENSDARG00000038422	entpd4	ectonucleoside triphosphate diphosphohydrolase 4 [Source:ZFIN;Acc:ZDB-GENE-040718-116]	protein_coding	-0.21703	-3.30071	0.00276983	0.0445621	-1
ENSDARG00000074869	si:ch1073-291c23.2	si:ch1073-291c23.2 [Source:ZFIN;Acc:ZDB-GENE-081107-2]	protein_coding	0.242459	3.3005	0.00277134	0.0445717	1
ENSDARG00000113771	GRIK2	glutamate ionotropic receptor kainate type subunit 2 [Source:HGNC Symbol;Acc:HGNC:4580]	protein_coding	0.218565	3.29944	0.0027787	0.0446433	1
ENSDARG00000056672	abcb8	ATP-binding cassette, sub-family B (MDR/TAP), member 8 [Source:ZFIN;Acc:ZDB-GENE-050410-6]	protein_coding	-0.24467	-3.29815	0.00278768	0.0447203	-1
ENSDARG00000110690	CR792423.2		protein_coding	0.494008	3.29719	0.00279445	0.0447878	1
ENSDARG00000007745	uqcrfs1	ubiquinol-cytochrome c reductase, Rieske iron-sulfur polypeptide 1 [Source:ZFIN;Acc:ZDB-GENE-040426-2060]	protein_coding	-0.172819	-3.29345	0.00282083	0.045081	-1
ENSDARG00000073757	pdzrn3a	PDZ domain containing RING finger 3a [Source:ZFIN;Acc:ZDB-GENE-090313-307]	protein_coding	0.509508	3.28956	0.00285279	0.0454144	1
ENSDARG00000019897	gpat4	glycerol-3-phosphate acyltransferase 4 [Source:ZFIN;Acc:ZDB-GENE-060421-5102]	protein_coding	-0.200101	-3.28561	0.00287684	0.0456403	-1
ENSDARG00000060257	zranb1a	zinc finger, RAN-binding domain containing 1a [Source:ZFIN;Acc:ZDB-GENE-100212-3]	protein_coding	-0.326499	-3.28523	0.00287957	0.0456777	-1
ENSDARG00000004680	dnajb6a	DnaJ (Hsp40) homolog, subfamily B, member 6a [Source:ZFIN;Acc:ZDB-GENE-040718-45]	protein_coding	-0.251218	-3.28458	0.00288432	0.0457176	-1
ENSDARG00000038030	rbx1	ring-box 1, E3 ubiquitin protein ligase [Source:ZFIN;Acc:ZDB-GENE-041008-106]	protein_coding	-0.299791	-3.28221	0.00290149	0.0458593	-1
ENSDARG00000074262	nck1a	NCK adaptor protein 1a [Source:ZFIN;Acc:ZDB-GENE-070912-547]	protein_coding	0.33489	3.27496	0.0029547	0.0463422	1
ENSDARG00000031702	prkg1b	protein kinase, cGMP-dependent, type Ib [Source:ZFIN;Acc:ZDB-GENE-080225-40]	protein_coding	0.64177	3.28689	0.00299175	0.0467083	1
ENSDARG00000022599	dnpep	aspartyl aminopeptidase [Source:ZFIN;Acc:ZDB-GENE-040426-852]	protein_coding	-0.299446	-3.26973	0.00299368	0.0467229	-1
ENSDARG00000116748	cdc42l	cell division cycle 42, like [Source:ZFIN;Acc:ZDB-GENE-030131-6069]	protein_coding	-0.737285	-3.26951	0.00299536	0.046732	-1
ENSDARG00000070164	ubr2	ubiquitin protein ligase E3 component n-recognin 2 [Source:ZFIN;Acc:ZDB-GENE-081107-29]	protein_coding	-0.181509	-3.26824	0.00300487	0.0468148	-1
ENSDARG00000061976	sema6bb	sema domain, transmembrane domain (TM), and cytoplasmic domain, (semaphorin) 6Bb [Source:ZFIN;Acc:ZDB-GENE-081105-129]	protein_coding	-0.279963	-3.26255	0.00304804	0.0472444	-1
ENSDARG00000032430	ppp2r1bb	protein phosphatase 2, regulatory subunit A, beta b [Source:ZFIN;Acc:ZDB-GENE-040927-20]	protein_coding	-0.172926	-3.26246	0.00304865	0.047245	-1
ENSDARG00000025403	ftr83	finTRIM family, member 83 [Source:ZFIN;Acc:ZDB-GENE-031002-11]	protein_coding	0.307222	3.26243	0.00304896	0.0472467	1
ENSDARG00000076227	ror2	receptor tyrosine kinase-like orphan receptor 2 [Source:ZFIN;Acc:ZDB-GENE-060427-5]	protein_coding	0.788542	3.25965	0.00307023	0.0474296	1
ENSDARG00000115159	BX927368.3		protein_coding	-0.325441	-3.25787	0.00308391	0.0475721	-1
ENSDARG00000030700	ctps1a	CTP synthase 1a [Source:ZFIN;Acc:ZDB-GENE-030131-808]	protein_coding	0.292536	3.25678	0.00309231	0.0476507	1
ENSDARG00000023536	nnt	nicotinamide nucleotide transhydrogenase [Source:ZFIN;Acc:ZDB-GENE-040426-2592]	protein_coding	-0.111711	-3.25354	0.00311751	0.0478796	-1
ENSDARG00000018726	slco3a1	solute carrier organic anion transporter family, member 3A1 [Source:ZFIN;Acc:ZDB-GENE-030131-8662]	protein_coding	-0.352012	-3.24855	0.00315662	0.0482328	-1
ENSDARG00000100529	sh3bp5a	SH3-domain binding protein 5a (BTK-associated) [Source:ZFIN;Acc:ZDB-GENE-111111-2]	protein_coding	0.287226	3.24756	0.00316452	0.0483143	1
ENSDARG00000076899	slc2a13b	solute carrier family 2 (facilitated glucose transporter), member 13b [Source:ZFIN;Acc:ZDB-GENE-090812-1]	protein_coding	0.455659	3.24495	0.00318516	0.048504	1
ENSDARG00000098355	atp5pd	ATP synthase peripheral stalk subunit d [Source:ZFIN;Acc:ZDB-GENE-040426-1658]	protein_coding	-0.216374	-3.23911	0.00323204	0.0489553	-1
ENSDARG00000077533	eif3f	eukaryotic translation initiation factor 3, subunit F [Source:ZFIN;Acc:ZDB-GENE-100215-2]	protein_coding	-0.199766	-3.23672	0.00325135	0.0491446	-1
ENSDARG00000111871	CR352233.2		protein_coding	0.468135	3.23948	0.00326121	0.0492518	1
ENSDARG00000063684	ppm1h	protein phosphatase, Mg2+/Mn2+ dependent, 1H [Source:ZFIN;Acc:ZDB-GENE-061027-190]	protein_coding	-0.293464	-3.23485	0.00326656	0.0493106	-1
ENSDARG00000056328	rhot2	ras homolog family member T2 [Source:ZFIN;Acc:ZDB-GENE-051120-96]	protein_coding	-0.285636	-3.23442	0.0032701	0.0493399	-1
ENSDARG00000062181	bmt2	base methyltransferase of 25S rRNA 2 homolog [Source:ZFIN;Acc:ZDB-GENE-060825-17]	protein_coding	-0.284632	-3.23012	0.00330538	0.0496371	-1
ENSDARG00000070575	fam131bb	family with sequence similarity 131, member Bb [Source:ZFIN;Acc:ZDB-GENE-100922-12]	protein_coding	0.173372	3.22949	0.00331062	0.0496885	1
ENSDARG00000103984	cyth4b	cytohesin 4b [Source:ZFIN;Acc:ZDB-GENE-080219-45]	protein_coding	1.03405	3.22629	0.00333711	0.0499364	1
ENSDARG00000017255	tmed1b	transmembrane p24 trafficking protein 1b [Source:ZFIN;Acc:ZDB-GENE-070112-1112]	protein_coding	-0.637939	-3.22599	0.0033396	0.0499402	-1
